# SpliceCoord: A computational toolkit to identify coordinated exon splicing events from long-read transcriptome sequencing data

**DOI:** 10.1101/2025.08.20.671187

**Authors:** Pallavi Gupta, Ishaan Gupta

## Abstract

As long-read RNA sequencing technologies emerge and improve, they offer a greater depth and precision of the transcriptome of organisms, tissues, and cells, enabling deeper exploration of alternative splicing patterns. It has been observed that specific pairs of exons appear together in a higher or lower frequency than is expected by chance. Such a mutual inclusion or exclusion may reflect underlying structural or functional constraints; however, a systemic method for this analysis is lacking. Here, we develop an R-based computational toolkit, called *SpliceCoord*, to identify coordinated splicing of exons using a transcript-wise count matrix and a GTF file that maps the expressed transcripts and their exons to the genome.
