## Supplementary Table 1 for "SpliceCoord: A computational toolkit to identify coordinated exon splicing events from long-read transcriptome sequencing data"

### Sheet: sample
structural_category	associated_gene	isoform	counts
full-splice_match	ENSG1	ENST1	10
full-splice_match	ENSG2	ENST2	20
full-splice_match	ENSG3	ENST3	15
full-splice_match	ENSG3	ENST4	2
full-splice_match	ENSG4	ENST5	20
full-splice_match	ENSG4	ENST6	3
full-splice_match	ENSG4	ENST7	2
full-splice_match	ENSG5	ENST8	7
full-splice_match	ENSG5	ENST9	6
full-splice_match	ENSG5	ENST10	11
full-splice_match	ENSG6	ENST11	10
full-splice_match	ENSG6	ENST12	10
full-splice_match	ENSG6	ENST13	1
full-splice_match	ENSG7	ENST14	10
full-splice_match	ENSG7	ENST15	1
full-splice_match	ENSG7	ENST16	10
full-splice_match	ENSG8	ENST17	12
full-splice_match	ENSG8	ENST18	2
full-splice_match	ENSG8	ENST19	3
full-splice_match	ENSG8	ENST20	20
full-splice_match	ENSG8	ENST21	9
full-splice_match	ENSG9	ENST22	11
full-splice_match	ENSG9	ENST23	12
full-splice_match	ENSG10	ENST24	15
full-splice_match	ENSG10	ENST25	12
