## Supplementary Tables 2-6 for "SpliceCoord: A computational toolkit to identify coordinated exon splicing events from long-read transcriptome sequencing data"

### Sheet: sample_200k
structural_category	associated_gene	isoform	counts
A	ENSG1	ENST1	8970
A	ENSG2	ENST2	17822
A	ENSG3	ENST3	13276
C	ENSG3	ENST4	1788
A	ENSG4	ENST5	17923
A	ENSG4	ENST6	2688
A	ENSG4	ENST7	1809
A	ENSG5	ENST8	6256
A	ENSG5	ENST9	5405
B	ENSG5	ENST10	9830
A	ENSG6	ENST11	8832
A	ENSG6	ENST12	8899
B	ENSG6	ENST13	881
A	ENSG7	ENST14	8985
B	ENSG7	ENST15	931
D	ENSG7	ENST16	9094
A	ENSG8	ENST17	10698
A	ENSG8	ENST18	1775
C	ENSG8	ENST19	2649
A	ENSG8	ENST20	17866
B	ENSG8	ENST21	7879
A	ENSG9	ENST22	8817
A	ENSG9	ENST23	8889
A	ENSG10	ENST24	8998
A	ENSG10	ENST25	9040
