## Supplementary Tables 2-6 for "SpliceCoord: A computational toolkit to identify coordinated exon splicing events from long-read transcriptome sequencing data"

### Sheet: sample_100k
structural_category	associated_gene	isoform	counts
A	ENSG1	ENST1	4518
A	ENSG2	ENST2	8962
A	ENSG3	ENST3	6634
C	ENSG3	ENST4	899
A	ENSG4	ENST5	8877
A	ENSG4	ENST6	1396
A	ENSG4	ENST7	912
A	ENSG5	ENST8	3135
A	ENSG5	ENST9	2655
B	ENSG5	ENST10	4927
A	ENSG6	ENST11	4351
A	ENSG6	ENST12	4464
B	ENSG6	ENST13	466
A	ENSG7	ENST14	4437
B	ENSG7	ENST15	454
D	ENSG7	ENST16	4522
A	ENSG8	ENST17	5364
A	ENSG8	ENST18	853
C	ENSG8	ENST19	1367
A	ENSG8	ENST20	8991
B	ENSG8	ENST21	3997
A	ENSG9	ENST22	4409
A	ENSG9	ENST23	4364
A	ENSG10	ENST24	4508
A	ENSG10	ENST25	4538
