## Supplementary Tables 2-6 for "SpliceCoord: A computational toolkit to identify coordinated exon splicing events from long-read transcriptome sequencing data"

### Sheet: sample_50k
structural_category	associated_gene	isoform	counts
A	ENSG1	ENST1	2253
A	ENSG2	ENST2	4498
A	ENSG3	ENST3	3318
C	ENSG3	ENST4	428
A	ENSG4	ENST5	4463
A	ENSG4	ENST6	624
A	ENSG4	ENST7	428
A	ENSG5	ENST8	1625
A	ENSG5	ENST9	1371
B	ENSG5	ENST10	2507
A	ENSG6	ENST11	2156
A	ENSG6	ENST12	2263
B	ENSG6	ENST13	220
A	ENSG7	ENST14	2233
B	ENSG7	ENST15	234
D	ENSG7	ENST16	2229
A	ENSG8	ENST17	2717
A	ENSG8	ENST18	452
C	ENSG8	ENST19	677
A	ENSG8	ENST20	4447
B	ENSG8	ENST21	1976
A	ENSG9	ENST22	2156
A	ENSG9	ENST23	2204
A	ENSG10	ENST24	2228
A	ENSG10	ENST25	2293
