## Supplementary Tables 2-6 for "SpliceCoord: A computational toolkit to identify coordinated exon splicing events from long-read transcriptome sequencing data"

### Sheet: sample_10k
structural_category	associated_gene	isoform	counts
A	ENSG1	ENST1	451
A	ENSG2	ENST2	841
A	ENSG3	ENST3	681
C	ENSG3	ENST4	98
A	ENSG4	ENST5	898
A	ENSG4	ENST6	140
A	ENSG4	ENST7	85
A	ENSG5	ENST8	323
A	ENSG5	ENST9	276
B	ENSG5	ENST10	514
A	ENSG6	ENST11	430
A	ENSG6	ENST12	453
B	ENSG6	ENST13	48
A	ENSG7	ENST14	447
B	ENSG7	ENST15	55
D	ENSG7	ENST16	460
A	ENSG8	ENST17	506
A	ENSG8	ENST18	70
C	ENSG8	ENST19	131
A	ENSG8	ENST20	875
B	ENSG8	ENST21	377
A	ENSG9	ENST22	436
A	ENSG9	ENST23	453
A	ENSG10	ENST24	438
A	ENSG10	ENST25	514
