## Supplementary Tables 2-6 for "SpliceCoord: A computational toolkit to identify coordinated exon splicing events from long-read transcriptome sequencing data"

### Sheet: sample_1k
structural_category	associated_gene	isoform	counts
A	ENSG1	ENST1	35
A	ENSG2	ENST2	78
A	ENSG3	ENST3	79
C	ENSG3	ENST4	11
A	ENSG4	ENST5	99
A	ENSG4	ENST6	8
A	ENSG4	ENST7	10
A	ENSG5	ENST8	28
A	ENSG5	ENST9	34
B	ENSG5	ENST10	58
A	ENSG6	ENST11	47
A	ENSG6	ENST12	37
B	ENSG6	ENST13	4
A	ENSG7	ENST14	47
B	ENSG7	ENST15	3
D	ENSG7	ENST16	50
A	ENSG8	ENST17	43
A	ENSG8	ENST18	10
C	ENSG8	ENST19	17
A	ENSG8	ENST20	87
B	ENSG8	ENST21	45
A	ENSG9	ENST22	40
A	ENSG9	ENST23	41
A	ENSG10	ENST24	40
A	ENSG10	ENST25	49
