## Supplementary Table 7 for "SpliceCoord: A computational toolkit to identify coordinated exon splicing events from long-read transcriptome sequencing data"

### Sheet: SG-NEx isoforms
						A549					H9					Hct116					HepG2					K562					MCF7
	S No	GeneID	GeneID (gtf)	GeneName	Gene Description	Counts	Isoforms	Exons	Exonchunks	Coordinated pairs	Counts	Isoforms	Exons	Exonchunks	Coordinated pairs	Counts	Isoforms	Exons	Exonchunks	Coordinated pairs	Counts	Isoforms	Exons	Exonchunks	Coordinated pairs	Counts	Isoforms	Exons	Exonchunks	Coordinated pairs	Counts	Isoforms	Exons	Exonchunks	Coordinated pairs
	1	ENSG00000116754	ENSG00000116754.14	SRSF11	serine arginine rich splicing factor 11	65	6	23	14	15	31	5	19	15	2	30	4	19	15	5	64	6	22	16	77	72	6	20	15	3	24	5	17	14	4
	2	ENSG00000168028	ENSG00000168028.14	RSPA	ribosomal protein SA	1234	5	9	8	1	398	5	12	8	1	520	5	12	8	1	174	4	10	7	1	621	4	10	8	1	346	4	10	8	1
